# Comparative transcriptomics of immune response to viral and bacterial stimuli in three acanthopterygian bony fish

**DOI:** 10.64898/2026.01.30.702270

**Authors:** Raquel Rodríguez-Vázquez, Manu Kumar Gundappa, Oscar Aramburu, Jelena Radojicic, Costas S. Tsigenopoulos, Serena Ferraresso, Raffaella Franch, Luca Bargelloni, Paulino Martínez, Diego Robledo, Hendrik-Jan Megens

## Abstract

Diseases triggered by bacterial and viral infections have caused huge economic losses for three of the most important European aquaculture species: turbot (*Scophthalmus maximus*), gilthead seabream (*Sparus aurata*) and European seabass (*Dicentrarchus labrax*). Understanding how they respond to pathogens is relevant for advancing aquaculture disease management and comprehending evolution of immune response within teleosts. Since mechanisms conserved across species are assumed to perform important roles, comparative analysis provides a powerful approach to pinpoint key elements of the immune defence. Here, we report the first comparative immune-transcriptomic analysis of these three species using bacterial and viral mimics after 20-24 hours post-stimulation with inactivated *Vibrio anguillarum* and Poly I:C in the head kidney of live fish (*in vivo*), and in primary leukocyte cultures (*in vitro*). The transcriptomic response, based on RNA-seq data, revealed a total of 503 differentially expressed orthologous genes in response to *in vitro*-Poly I:C, 1,472 to *in vitro*-*Vibrio*, 920 to *in vivo*-Poly I:C, and 832 to *in vivo*-*Vibrio*. Interestingly, consistent expression patterns were identified in seven genes across all species in both cell culture and live organisms in response to both pathogen stimuli. Functional enrichment analysis revealed associations with immunity, DNA replication and repair, and cytokine pathways, with the Toll-Like Receptor (TLR) pathway common to both conditions and stimuli. Our study suggests conservation of orthologous gene expression during infection across the three species for genes involved in chemokine pathways, interferon signalling, antigen processing and presentation, cell signalling regulators, and MAPK cascades. This study provides insights into key immune defence mechanisms in acanthopterygian bony fish.
