## Supplementary material for "Comparative transcriptomics of immune response to viral and bacterial stimuli in three acanthopterygian bony fish": Table S3

### Sheet: RNA-seq data S.max
Supplementary Table 3A. Summary of the sequencing metrics of the RNA-Seq data of the in vitro and in vivo challenges in S. maximus.
Sample	Total read count	Mapped and paired	%	Unmapped	%	Mean length	Mean quality
RNA_vitro_C1	67783148	67095268	98.9	687880	1.015	149	35.95
RNA_vitro_C2	60125720	59490454	98.9	635266	1.06	149	36.06
RNA_vitro_C3	62439220	61896184	99.13	543036	0.87	149	36.05
RNA_vitro_C4	75371212	74575504	98.94	795708	1.06	149	38.87
RNA_vitro_C5	75587408	74560770	98.64	1026638	1.36	149	35.73
RNA_vitro_C6	75082402	74231338	98.87	851064	1.13	149	35.85
RNA_vitro_P1	77547360	76610734	98.79	936626	1.21	149	35.84
RNA_vitro_P2	76388182	75375364	98.67	1012818	1.33	149	35.89
RNA_vitro_P3	82839558	82002656	98.99	836902	1.01	149	35.97
RNA_vitro_P4	59774278	59146038	98.95	628240	1.05	149	36.03
RNA_vitro_P5	81570502	80691858	98.92	878644	1.08	149	35.95
RNA_vitro_P6	82498036	81538144	98.84	959892	1.16	149	35.9
RNA_vitro_V1	74051134	73310384	99	740750	1	149	35.89
RNA_vitro_V2	74256016	73501492	98.98	754524	1.02	149	35.78
RNA_vitro_V3	75388250	74512220	98.84	876030	1.16	149	35.86
RNA_vitro_V4	73204612	72322902	98.8	881710	1.2	149	35.84
RNA_vitro_V5	76949850	76254002	99.1	695848	0.9	149	35.86
RNA_vitro_V6	72865472	72064350	98.9	801122	1.1	149	35.85
RNA_vivo_C1	63722500	63000326	98.87	722174	1.13	149	35.58
RNA_vivo_C2	65291254	64620372	98.97	670882	1.03	149	35.7
RNA_vivo_C3	62286812	61677452	99.02	609360	0.98	149	35.92
RNA_vivo_C4	68609400	67905606	98.97	703794	1.03	149	35.89
RNA_vivo_C5	67265412	66640562	99.07	624850	0.93	149	35.99
RNA_vivo_C6	63788958	63138578	98.98	650380	1.02	149	35.92
RNA_vivo_P1	66116492	65464568	99.01	651924	0.99	149	35.96
RNA_vivo_P2	61327356	60670224	98.93	657132	1.07	149	35.89
RNA_vivo_P3	61353532	60878438	99.23	475094	0.77	149	36.12
RNA_vivo_P4	63332662	62767052	99.11	565610	0.89	149	36.07
RNA_vivo_P5	71626350	70925002	99.02	701348	0.98	149	35.89
RNA_vivo_P6	60866484	60325180	99.11	541304	0.89	149	36.01
RNA_vivo_V1	61103642	60590336	99.16	513306	0.84	149	36.07
RNA_vivo_V2	79587304	78729586	98.92	857718	1.08	149	35.88
RNA_vivo_V3	71174728	70473942	98.99	700786	1.01	149	35.87
RNA_vivo_V4	64278648	63742696	99.17	535952	0.83	149	36.07
RNA_vivo_V5	59947980	59480550	99.22	467430	0.78	149	36.09
RNA_vivo_V6	70435060	69793448	99.09	641612	0.91	149	35.92

### Sheet: RNA-seq data S.aur
Supplementary Table 3B. Summary of the sequencing metrics of the RNA-Seq data of the in vitro and in vivo challenges in S. aurata
Sample	Total read count	Mapped and paired	%	Unmapped	%	Mean length	Mean quality
RNA_vitro_C1	64916032	64438754	99.26	477278	0.74	149	35.93
RNA_vitro_C2	68505512	67941444	99.18	564068	0.82	149	35.86
RNA_vitro_C3	72578998	71878720	99.04	700278	0.96	149	36.07
RNA_vitro_C4	61261766	60858270	99.34	403496	0.66	149	36.12
RNA_vitro_C5	64837258	64342144	99.24	495114	0.76	149	35.94
RNA_vitro_C6	60157380	59721360	99.28	436020	0.72	149	35.94
RNA_vitro_P1	61647356	61040438	99.01	606918	0.99	149	36.04
RNA_vitro_P2	67396398	66834494	99.17	561904	0.83	149	35.87
RNA_vitro_P3	76947536	76412740	99.31	534796	0.69	149	35.93
RNA_vitro_P4	64982582	64128680	98.69	853902	1.31	147.5	35.84
RNA_vitro_P5	64261344	63732026	99.18	529318	0.82	149	35.89
RNA_vitro_P6	65329948	64795858	99.18	534090	0.82	149	35.92
RNA_vitro_V1	65302272	64685062	99.05	617210	0.95	149	35.97
RNA_vitro_V2	71744636	71132018	99.15	612618	0.85	149	35.86
RNA_vitro_V3	72199980	71581066	99.14	618914	0.86	149	36.11
RNA_vitro_V4	60021444	59175958	98.59	845486	1.41	147.5	35.82
RNA_vitro_V5	61429650	59559862	96.96	1869788	3.04	145	35.77
RNA_vitro_V6	64765590	64108200	98.98	657390	1.02	149	35.79
RNA_vivo_C1	58207490	57875368	99.43	332122	0.57	149	35.98
RNA_vivo_C2	69298224	68851026	99.35	447198	0.65	149	36.02
RNA_vivo_C3	60234978	59774588	99.24	460390	0.76	149	36.01
RNA_vivo_C4	63259426	62894724	99.42	364702	0.58	149	36.11
RNA_vivo_C5	72627068	72103460	99.28	523608	0.72	149	35.93
RNA_vivo_C6	58672822	58313370	99.39	359452	0.61	149	36.01
RNA_vivo_P1	58657500	58279224	99.36	378276	0.64	149	36.04
RNA_vivo_P2	70520872	70060552	99.35	460320	0.65	149	36.08
RNA_vivo_P3	59947790	59523330	99.29	424460	0.71	149	36.05
RNA_vivo_P4	72609452	72165814	99.39	443638	0.61	149	36.03
RNA_vivo_P5	77354146	76767470	99.24	586676	0.76	149	35.96
RNA_vivo_P6	58901320	58498754	99.32	402566	0.68	149	36.02
RNA_vivo_V1	68544000	68014190	99.23	529810	0.77	149	35.99
RNA_vivo_V2	78530640	78032058	99.37	498582	0.63	149	36.09
RNA_vivo_V3	69941422	69482274	99.34	459148	0.66	149	36.05
RNA_vivo_V4	67977506	67497780	99.29	479726	0.71	149	35.94
RNA_vivo_V5	70227762	69796592	99.39	431170	0.61	149	36.04
RNA_vivo_V6	76459114	75964826	99.35	494288	0.65	149	36.05

### Sheet: RNA-seq data D.lab
Supplementary Table 3C. Summary of the sequencing metrics of the RNA-Seq data of the in vitro and in vivo challenges in D. labrax
Sample	Total read count	Mapped and paired	%	Unmapped	%	Mean length	Mean quality
RNA_vitro_C1	72473804	71946980	99.27	526824	0.73	149	36.1
RNA_vitro_C2	70458498	69980350	99.32	478148	0.68	149	36.12
RNA_vitro_C3	75701096	75135408	99.25	565688	0.75	149	36.17
RNA_vitro_C4	74177526	73639778	99.28	537748	0.72	149	36.11
RNA_vitro_C5	75890128	75399416	99.35	490712	0.65	149	36.04
RNA_vitro_C6	73002402	72442190	99.23	560212	0.77	149	36.12
RNA_vitro_P1	64778458	64245478	99.18	532980	0.82	149	36.19
RNA_vitro_P2	66889552	66405174	99.28	484378	0.72	149	36.1
RNA_vitro_P3	69263772	68697250	99.18	566522	0.82	149	36.11
RNA_vitro_P4	69995956	69393370	99.14	602586	0.86	149	36.07
RNA_vitro_P5	68014194	67494334	99.24	519860	0.76	149	36.14
RNA_vitro_P6	69147594	68529104	99.11	618490	0.89	149	36.12
RNA_vitro_V1	80777128	80203892	99.29	573236	0.71	149	36.15
RNA_vitro_V2	69872194	69388866	99.31	483328	0.69	149	36.11
RNA_vitro_V3	68947756	68487628	99.33	460128	0.67	149	36.16
RNA_vitro_V4	68185694	67650456	99.22	535238	0.78	149	35.96
RNA_vitro_V5	65251406	64746260	99.23	505146	0.77	149	36.09
RNA_vitro_V6	67150702	66583410	99.15	567292	0.85	149	35.99
RNA_vivo_C1	68302956	67792456	99.25	510500	0.75	149	36.03
RNA_vivo_C2	61142838	60668744	99.22	474094	0.78	149	36.07
RNA_vivo_C3	60223852	59790560	99.28	433292	0.72	149	36.09
RNA_vivo_C4	64662798	64124272	99.17	538526	0.83	149	36.02
RNA_vivo_C5	63777536	63308666	99.26	468870	0.74	149	36.06
RNA_vivo_C6	71920010	71235606	99.05	684404	0.95	149	35.83
RNA_vivo_P1	63647332	63159008	99.23	488324	0.77	149	36.05
RNA_vivo_P2	65293866	64761496	99.18	532370	0.82	149	36.02
RNA_vivo_P3	65256094	64738760	99.21	517334	0.79	149	36.04
RNA_vivo_P4	65193182	64657508	99.18	535674	0.82	149	36.04
RNA_vivo_P5	67437956	66894918	99.19	543038	0.81	149	36.03
RNA_vivo_P6	65181424	64611268	99.13	570156	0.87	149	35.98
RNA_vivo_V1	64976544	64462292	99.21	514252	0.79	149	36.01
RNA_vivo_V2	67348908	66799586	99.18	549322	0.82	149	36.04
RNA_vivo_V3	66447222	65849652	99.1	597570	0.9	149	35.94
RNA_vivo_V4	65319910	64762060	99.15	557850	0.85	149	35.96
RNA_vivo_V5	65081290	64523502	99.14	557788	0.86	149	35.99
RNA_vivo_V6	62490800	61945412	99.13	545388	0.87	149	36.03
