## Supplementary material for "Comparative transcriptomics of immune response to viral and bacterial stimuli in three acanthopterygian bony fish": Table S11

### Sheet: KEGG results
Supplementary Table S11. KEGG Pathway Analysis of Conserved Differentially Expressed Genes Across Species in Response to In Vitro and In Vivo Stimulation and Poly I:C and Vibrio challenge.
A) KEGG pathways obtained from genes of in vitro stimulation (Table S10B).
Category	Term	Count	%	PValue	Genes	List Total	Pop Hits	Pop Total	Fold Enrichment	Bonferroni	Benjamini	FDR
KEGG_PATHWAY	smau04620:Toll-like receptor signaling pathway	16	13.7931	5.4572e-13	ENSSMAG00000004695, ENSSMAG00000012718, ENSSMAG00000002288, ENSSMAG00000004461, ENSSMAG00000019551, ENSSMAG00000021168, ENSSMAG00000002666, ENSSMAG00000008957, ENSSMAG00000002788, ENSSMAG00000002348, ENSSMAG00000011391, ENSSMAG00000037348, ENSSMAG00000012432, ENSSMAG00000017536, ENSSMAG00000010338, ENSSMAG00000015932	81	114	7558	13.0959	3.32862e-11	3.32889e-11	2.83775e-11
KEGG_PATHWAY	smau04621:NOD-like receptor signaling pathway	16	13.7931	1.36386e-10	ENSSMAG00000012718, ENSSMAG00000002288, ENSSMAG00000004461, ENSSMAG00000031175, ENSSMAG00000021168, ENSSMAG00000004414, ENSSMAG00000008957, ENSSMAG00000002788, ENSSMAG00000003707, ENSSMAG00000037348, ENSSMAG00000005184, ENSSMAG00000012654, ENSSMAG00000012432, ENSSMAG00000017536, ENSSMAG00000010338, ENSSMAG00000015932	81	166	7558	8.9936	8.31952e-09	4.15976e-09	3.54602e-09
KEGG_PATHWAY	smau04060:Cytokine-cytokine receptor interaction	17	14.6552	1.742e-09	ENSSMAG00000004695, ENSSMAG00000005871, ENSSMAG00000005780, ENSSMAG00000008640, ENSSMAG00000020577, ENSSMAG00000002666, ENSSMAG00000003436, ENSSMAG00000002348, ENSSMAG00000014583, ENSSMAG00000017565, ENSSMAG00000020376, ENSSMAG00000018782, ENSSMAG00000037348, ENSSMAG00000012478, ENSSMAG00000014842, ENSSMAG00000012432, ENSSMAG00000026470	81	232	7558	6.83727	1.06262e-07	3.54207e-08	3.01947e-08
KEGG_PATHWAY	smau05168:Herpes simplex virus 1 infection	16	13.7931	2.42449e-08	ENSSMAG00000012718, ENSSMAG00000002288, ENSSMAG00000008678, ENSSMAG00000004461, ENSSMAG00000019551, ENSSMAG00000021168, ENSSMAG00000002666, ENSSMAG00000008957, ENSSMAG00000002788, ENSSMAG00000003707, ENSSMAG00000020376, ENSSMAG00000017420, ENSSMAG00000012654, ENSSMAG00000012432, ENSSMAG00000013604, ENSSMAG00000015932	81	241	7558	6.19476	1.47894e-06	3.69734e-07	3.15183e-07
KEGG_PATHWAY	smau04625:C-type lectin receptor signaling pathway	12	10.3448	1.43883e-07	ENSSMAG00000012718, ENSSMAG00000002288, ENSSMAG00000006178, ENSSMAG00000005780, ENSSMAG00000019551, ENSSMAG00000012432, ENSSMAG00000004414, ENSSMAG00000006638, ENSSMAG00000017536, ENSSMAG00000010338, ENSSMAG00000002666, ENSSMAG00000020788	81	135	7558	8.2941	8.77682e-06	1.75537e-06	1.49638e-06
KEGG_PATHWAY	smau04622:RIG-I-like receptor signaling pathway	8	6.89655	1.51288e-05	ENSSMAG00000003707, ENSSMAG00000037348, ENSSMAG00000012654, ENSSMAG00000010338, ENSSMAG00000015932, ENSSMAG00000002666, ENSSMAG00000008957, ENSSMAG00000002788	81	77	7558	9.6944	0.000922439	0.00015381	0.000131116
KEGG_PATHWAY	smau05132:Salmonella infection	14	12.069	5.03078e-05	ENSSMAG00000006226, ENSSMAG00000009810, ENSSMAG00000019551, ENSSMAG00000021168, ENSSMAG00000004414, ENSSMAG00000008957, ENSSMAG00000012030, ENSSMAG00000017565, ENSSMAG00000011391, ENSSMAG00000003707, ENSSMAG00000037348, ENSSMAG00000012432, ENSSMAG00000017536, ENSSMAG00000010338	81	340	7558	3.84212	0.00306415	0.000438396	0.000373715
KEGG_PATHWAY	smau04217:Necroptosis	10	8.62069	8.04431e-05	ENSSMAG00000017565, ENSSMAG00000012718, ENSSMAG00000002288, ENSSMAG00000008678, ENSSMAG00000004461, ENSSMAG00000003707, ENSSMAG00000020376, ENSSMAG00000031175, ENSSMAG00000012432, ENSSMAG00000004414	81	173	7558	5.39356	0.00489521	0.000613379	0.00052288
KEGG_PATHWAY	smau04010:MAPK signaling pathway	15	12.931	0.000111302	ENSSMAG00000003253, ENSSMAG00000021168, ENSSMAG00000014071, ENSSMAG00000008715, ENSSMAG00000008957, ENSSMAG00000011391, ENSSMAG00000019763, ENSSMAG00000003707, ENSSMAG00000020376, ENSSMAG00000014222, ENSSMAG00000007154, ENSSMAG00000033917, ENSSMAG00000012432, ENSSMAG00000017536, ENSSMAG00000010338	81	420	7558	3.33245	0.00676677	0.000754377	0.000643075
KEGG_PATHWAY	smau03050:Proteasome	5	4.31034	0.00214308	ENSSMAG00000016444, ENSSMAG00000017232, ENSSMAG00000007870, ENSSMAG00000036525, ENSSMAG00000025754	81	52	7558	8.97198	0.122666	0.0130728	0.011144
KEGG_PATHWAY	smau04623:Cytosolic DNA-sensing pathway	5	4.31034	0.00483184	ENSSMAG00000012654, ENSSMAG00000012432, ENSSMAG00000004414, ENSSMAG00000015932, ENSSMAG00000002348	81	65	7558	7.17759	0.255809	0.0267948	0.0228414
KEGG_PATHWAY	smau04210:Apoptosis	7	6.03448	0.014692	ENSSMAG00000017565, ENSSMAG00000003707, ENSSMAG00000020376, ENSSMAG00000003253, ENSSMAG00000005184, ENSSMAG00000019551, ENSSMAG00000017536	81	189	7558	3.45588	0.594593	0.0746846	0.0636655
KEGG_PATHWAY	smau04070:Phosphatidylinositol signaling system	5	4.31034	0.0452373	ENSSMAG00000006226, ENSSMAG00000019551, ENSSMAG00000011588, ENSSMAG00000013515, ENSSMAG00000020876	81	127	7558	3.67357	0.940623	0.212267	0.180949
B) KEGG pathways obtained from genes of in vivo stimulation (Table S10C)
Category	Term	Count	%	PValue	Genes	List Total	Pop Hits	Pop Total	Fold Enrichment	Bonferroni	Benjamini	FDR
KEGG_PATHWAY	smau03420:Nucleotide excision repair	6	11.3208	5.70812e-06	ENSSMAG00000005886, ENSSMAG00000009327, ENSSMAG00000013066, ENSSMAG00000009495, ENSSMAG00000010732, ENSSMAG00000013800	35	59	7558	21.9603	0.000319604	0.000319655	0.000296822
KEGG_PATHWAY	smau03030:DNA replication	4	7.54717	0.000582212	ENSSMAG00000005886, ENSSMAG00000009327, ENSSMAG00000013066, ENSSMAG00000010732	35	37	7558	23.3452	0.0320873	0.0163019	0.0151375
KEGG_PATHWAY	smau03410:Base excision repair	4	7.54717	0.00117827	ENSSMAG00000009327, ENSSMAG00000013066, ENSSMAG00000013799, ENSSMAG00000010732	35	47	7558	18.3781	0.0638898	0.0219944	0.0204234
KEGG_PATHWAY	smau04620:Toll-like receptor signaling pathway	5	9.43396	0.001606	ENSSMAG00000011391, ENSSMAG00000016710, ENSSMAG00000002086, ENSSMAG00000002251, ENSSMAG00000016943	35	114	7558	9.47118	0.0860763	0.022484	0.020878
KEGG_PATHWAY	smau05132:Salmonella infection	7	13.2075	0.00366201	ENSSMAG00000011391, ENSSMAG00000012045, ENSSMAG00000017561, ENSSMAG00000002251, ENSSMAG00000002868, ENSSMAG00000016943, ENSSMAG00000033902	35	340	7558	4.44588	0.185719	0.0410146	0.0380849
KEGG_PATHWAY	smau03430:Mismatch repair	3	5.66038	0.00509571	ENSSMAG00000005886, ENSSMAG00000009327, ENSSMAG00000010732	35	24	7558	26.9929	0.248804	0.04756	0.0441628
KEGG_PATHWAY	smau04010:MAPK signaling pathway	6	11.3208	0.0380458	ENSSMAG00000016149, ENSSMAG00000011391, ENSSMAG00000012045, ENSSMAG00000002251, ENSSMAG00000016943, ENSSMAG00000008715	35	420	7558	3.0849	0.886068	0.304367	0.282626
KEGG_PATHWAY	smau04141:Protein processing in endoplasmic reticulum	4	7.54717	0.0606738	ENSSMAG00000007997, ENSSMAG00000011973, ENSSMAG00000010653, ENSSMAG00000016943	35	201	7558	4.29737	0.969959	0.40522	0.376276
KEGG_PATHWAY	smau04144:Endocytosis	5	9.43396	0.0651247	ENSSMAG00000012045, ENSSMAG00000017561, ENSSMAG00000029707, ENSSMAG00000033902, ENSSMAG00000008715	35	341	7558	3.16632	0.976975	0.40522	0.376276
KEGG_PATHWAY	smau04060:Cytokine-cytokine receptor interaction	4	7.54717	0.0851851	ENSSMAG00000016006, ENSSMAG00000029707, ENSSMAG00000015612, ENSSMAG00000005337	35	232	7558	3.72315	0.993166	0.477036	0.442962
C) KEGG pathways obtained from genes of in Poly I:C Challenge (Table S10D)
Category	Term	Count	%	PValue	Genes	List Total	Pop Hits	Pop Total	Fold Enrichment	Bonferroni	Benjamini	FDR
KEGG_PATHWAY	smau04620:Toll-like receptor signaling pathway	7	17.5	8.13429e-07	ENSSMAG00000012718, ENSSMAG00000007798, ENSSMAG00000002288, ENSSMAG00000011391, ENSSMAG00000015055, ENSSMAG00000017362, ENSSMAG00000015932	24	114	7608	19.4649	2.35892e-05	1.81553e-05	1.62771e-05
KEGG_PATHWAY	smau05168:Herpes simplex virus 1 infection	8	20	1.25209e-06	ENSSMAG00000012718, ENSSMAG00000007798, ENSSMAG00000002288, ENSSMAG00000020376, ENSSMAG00000017420, ENSSMAG00000012654, ENSSMAG00000012345, ENSSMAG00000015932	24	198	7608	12.8081	3.63099e-05	1.81553e-05	1.62771e-05
KEGG_PATHWAY	smau04621:NOD-like receptor signaling pathway	6	15	0.000113931	ENSSMAG00000012718, ENSSMAG00000007798, ENSSMAG00000002288, ENSSMAG00000012654, ENSSMAG00000004414, ENSSMAG00000015932	24	166	7608	11.4578	0.00329873	0.00110133	0.0009874
KEGG_PATHWAY	smau04217:Necroptosis	5	12.5	0.00163052	ENSSMAG00000012718, ENSSMAG00000007798, ENSSMAG00000002288, ENSSMAG00000020376, ENSSMAG00000004414	24	173	7608	9.16185	0.0462215	0.0118213	0.0105984
KEGG_PATHWAY	smau04625:C-type lectin receptor signaling pathway	4	10	0.00746308	ENSSMAG00000012718, ENSSMAG00000007798, ENSSMAG00000002288, ENSSMAG00000004414	24	135	7608	9.39259	0.195264	0.0432858	0.038808
KEGG_PATHWAY	smau04623:Cytosolic DNA-sensing pathway	3	7.5	0.0162007	ENSSMAG00000012654, ENSSMAG00000004414, ENSSMAG00000015932	24	65	7608	14.6308	0.377286	0.0783035	0.0702031
KEGG_PATHWAY	smau04622:RIG-I-like receptor signaling pathway	3	7.5	0.0196554	ENSSMAG00000012654, ENSSMAG00000012345, ENSSMAG00000015932	24	72	7608	13.2083	0.437679	0.0814295	0.0730058
D) KEGG pathways obtained from genes of in Vibrio Challenge (Table S10E)
Category	Term	Count	%	PValue	Genes	List Total	Pop Hits	Pop Total	Fold Enrichment	Bonferroni	Benjamini	FDR
KEGG_PATHWAY	smau04620:Toll-like receptor signaling pathway	7	9.09091	5.70114e-05	ENSSMAG00000004695, ENSSMAG00000011391, ENSSMAG00000016710, ENSSMAG00000037348, ENSSMAG00000016943, ENSSMAG00000002666, ENSSMAG00000002348	47	114	7608	9.93953	0.00313081	0.00174599	0.00174599
KEGG_PATHWAY	smau04060:Cytokine-cytokine receptor interaction	9	11.6883	6.34907e-05	ENSSMAG00000004695, ENSSMAG00000030929, ENSSMAG00000037348, ENSSMAG00000012478, ENSSMAG00000020577, ENSSMAG00000015612, ENSSMAG00000002666, ENSSMAG00000004426, ENSSMAG00000002348	47	232	7608	6.27953	0.00348601	0.00174599	0.00174599
KEGG_PATHWAY	smau04010:MAPK signaling pathway	9	11.6883	0.00330254	ENSSMAG00000008911, ENSSMAG00000016149, ENSSMAG00000011391, ENSSMAG00000003253, ENSSMAG00000007154, ENSSMAG00000020094, ENSSMAG00000016943, ENSSMAG00000008715, ENSSMAG00000004426	47	420	7608	3.46869	0.166349	0.0605465	0.0605465
KEGG_PATHWAY	smau04912:GnRH signaling pathway	4	5.19481	0.0417943	ENSSMAG00000011391, ENSSMAG00000009414, ENSSMAG00000007154, ENSSMAG00000016943	47	128	7608	5.05851	0.90445	0.565397	0.565397
KEGG_PATHWAY	smau04081:Hormone signaling	6	7.79221	0.0513997	ENSSMAG00000016212, ENSSMAG00000008678, ENSSMAG00000009414, ENSSMAG00000005079, ENSSMAG00000020780, ENSSMAG00000020577	47	337	7608	2.882	0.945099	0.565397	0.565397
KEGG_PATHWAY	smau04621:NOD-like receptor signaling pathway	4	5.19481	0.0783672	ENSSMAG00000037348, ENSSMAG00000005184, ENSSMAG00000031175, ENSSMAG00000002589	47	166	7608	3.90054	0.988762	0.718366	0.718366
