## Supplementary material for "Comparative transcriptomics of immune response to viral and bacterial stimuli in three acanthopterygian bony fish": Table S12

### Sheet: In Vitro
Supplementary Table S12A. Genes in map TLR signaling pathway In vitro. *The Gene name ID represents the most common Ensembl gene name found across the species studied. Pathway: KO04620
							In Vitro: Stimulation with Poly I:C						In Vitro: Stimulation with Vibrio
							S. maximus		S. aurata		D. labrax		S. maximus		S. aurata		D. labrax
Symbol KEGG	Symbol map KEGG	Gene name ID*	Description	S.maximus	S.aurata	D.labrax	Log2FC	Padj	Log2FC	Padj	Log2FC	Padj	Log2FC	Padj	Log2FC	Padj	Log2FC	Padj
K05398	TLR1	TLR1	Toll-like receptor 1	ENSSMAG00000002086	ENSSAUG00010019275	ENSDLAG00005005232	-0.498851	0.728308	0.462811	0.492777	0.0208674	0.991567	-0.701582	0.210282	-2.7781	0.0149379	-2.95348	3.16954e-09
K10159	TLR2	TLR2	Toll-like receptor 2	ENSSMAG00000016802	ENSSAUG00010006061	ENSDLAG00005003158	-0.212203	0.649104	-0.207236	0.756884	-0.513194	0.748622	-0.626049	0.00216067	-2.46938	1.39443e-08	-1.0235	0.060528
K05399	LBP	LBP	BPI fold containing family C, like	ENSSMAG00000015055	ENSSAUG00010011515	ENSDLAG00005016879	2.35192	2.97873e-13	1.33005	0.000858547	1.1336	0.0248539	-0.858878	0.00743022	-1.52847	3.93958e-05	-1.79605	1.43574e-07
K10168	TLR5	TLR5	Toll-like receptor 5	ENSSMAG00000003516	ENSSAUG00010010271	ENSDLAG00005015096	0.349858	0.852901	1.26672	0.00650515	0.182807	0.921239	-0.351553	0.664733	1.77411	7.82065e-05	0.080049	0.908368
K10170	TLR7	TLR7	Toll-like receptor 7	ENSSMAG00000017362	ENSSAUG00010015548	ENSDLAG00005025394	0.678039	0.0541365	2.02619	0.0102136	1.34896	0.00547226	-0.992647	5.4435e-05	-3.40856	0.00449647	-0.590677	0.0460026
K01371	CTSK	CTSK	Cathepsin K	ENSSMAG00000016710	ENSSAUG00010011634	ENSDLAG00005014479	0.125862	0.741567	-0.08759	0.921296	1.15129	0.207474	0.244969	0.268982	2.17681	2.04138e-09	4.40343	2.50247e-23
K00922	PI3K	PI3KCA	Phosphatidylinositol 3-kinase catalytic subunit type 3 a	ENSSMAG00000019551	ENSSAUG00010001967	ENSDLAG00005006577	-0.0862326	0.89402	-1.01473	0.0391707	-0.220485	0.895915	-0.345216	0.096663	-1.64072	0.0632681	-3.47465	1.66514e-16
K05403	TIRAP	TIRAP	Toll-interleukin 1 receptor (TIR) domain containing adaptor protein	ENSSMAG00000025411	ENSSAUG00010009902	ENSDLAG00005033575	-0.0838307	0.899228	-0.817702	0.302727	-0.577245	0.527847	-0.487892	0.030194	-0.0664036	0.964925	-0.264006	0.627861
K04733	IRAK4	IRAK4	Interleukin-1 receptor-associated kinase 4	ENSSMAG00000007871	ENSSAUG00010024737	ENSDLAG00005014882	-0.0175475	0.977405	0.7062	0.016259	0.478394	0.591555	0.0899975	0.731077	0.629533	0.0646942	1.15293	0.000279253
K03175	TRAF6	TRAF6	TNF receptor-associated factor 6	ENSSMAG00000008957	ENSSAUG00010023857	ENSDLAG00005023002	0.139981	0.641616	0.997648	0.00350297	0.279076	0.762209	0.285104	0.0426163	0.404861	0.337936	0.185323	0.559675
K04403	TAB1	TAB1/MAP3K7IP1	TGF-beta activated kinase 1 (MAP3K7) binding protein 1	ENSSMAG00000021168	ENSSAUG00010013343	ENSDLAG00005002041	-0.00275221	0.994422	-0.621946	0.00272104	-0.0535348	0.944606	-0.390858	0.016684	-0.416004	0.178276	-0.51925	0.0188501
K04404	TAB2	TAB2/MAP3K7IP2	TGF-beta activated kinase 1 (MAP3K7) binding protein 2	ENSSMAG00000017608	ENSSAUG00010003025	ENSDLAG00005014000	-0.132618	0.757438	-0.52686	0.0800461	-0.140022	0.842556	-1.39946	1.59509e-15	-1.11616	0.000881183	-0.644725	0.0309989
K04734	IkBα	NFKBIA	NF-kappa-B inhibitor alpha	ENSSMAG00000037647	ENSSAUG00010021474	ENSDLAG00005023269	0.641439	0.246225	0.32921	0.324817	0.504745	0.494963	1.25998	6.49146e-06	1.44363	3.23453e-07	2.08889	4.57987e-12
K04415	Tpl2	MAP3K8	Mitogen-activated protein kinase kinase kinase 8	ENSSMAG00000003241	ENSSAUG00010025490	ENSDLAG00005031355	0.452366	0.424752	1.66328	1.28055e-06	0.705066	0.494509	-0.180992	0.591238	0.61463	0.06742	0.163568	0.774203
K04371	ERK	ERK	Mitogen-activated protein kinase	ENSSMAG00000009704	ENSSAUG00010003878	ENSDLAG00005024940	-0.36368	0.460556	-1.04789	0.0831754	-0.0362213	0.976601	-1.9091	1.10115e-15	-0.565953	0.439423	-0.958322	3.56364e-05
K04433	MKK6	MAP2K6	mitogen-activated protein kinase kinase 6	ENSSMAG00000011391	ENSSAUG00010021058	ENSDLAG00005011166	-0.647356	0.149859	-2.29138	0.000104009	-1.21105	0.235876	-4.08488	8.51657e-29	-0.946809	0.137587	-3.28448	1.69878e-10
K04431	MKK7	MAP2K7	mitogen-activated protein kinase kinase 7	ENSSMAG00000016943	ENSSAUG00010021200	ENSDLAG00005023630	-0.075707	0.877666	-0.885417	0.277594	-0.0876359	0.936551	-0.193505	0.386449	-0.497664	0.780972	-1.05073	0.0243883
K04441	P38	MAPK12a	Mitogen-activated protein kinase 12a	ENSSMAG00000010338	ENSSAUG00010000736	ENSDLAG00005021528	-0.194884	0.55175	-1.05883	0.00376673	-0.406268	0.589329	-0.714278	5.13069e-06	-1.61994	1.28767e-06	-0.0844251	0.80139
K04448	AP-1	JUN	Transcription factor Jun	ENSSMAG00000017536	ENSSAUG00010009287	ENSDLAG00005033168	0.69004	0.666939	0.995117	0.00481075	0.480852	0.180864	0.582467	0.221657	0.194121	0.631163	2.38992	2.84925e-16
K04519	IL-1B	IL-1B	Interleukin-1 beta	ENSSMAG00000012432	ENSSAUG00010019583	ENSDLAG00005021347	0.53297	0.777546	8.36577	1.21793e-15	1.52889	0.278444	0.855515	0.350376	8.36934	1.63023e-18	4.58357	1.89833e-13
K05425	IL-12	IL-12	Interleukin-12 subunit beta	ENSSMAG00000002666	ENSSAUG00010011827	ENSDLAG00005001099	0.716064	0.8368	1.28879	0.040365	2.49467	0.0499533	2.4058	0.0218619	4.47902		5.98621	1.63304e-20
K10030	IL-8	CXCL19	Chemokine (C-X-C motif) ligand 19	ENSSMAG00000037348	ENSSAUG00010013949	ENSDLAG00005011963	0.680446	0.00145723	2.65044	0.0624711	1.9535	0.0737945	1.81231	3.19627e-07	8.00054	5.19981e-24	5.88231	7.89937e-22
K12964	MIP-1B	MIP-1B	monocyte chemotactic protein 1B	ENSSMAG00000002348	ENSSAUG00010016197	ENSDLAG00005009793	0.64952	0.647981	3.55244	1.81703e-17	1.83064	0.00058678	4.63916	1.26811e-19	4.21582	6.39243e-24	4.17113	2.91027e-23
K02861	RIP1	RIPK1	Receptor (TNFRSF)-interacting serine-threonine kinase 1, like	ENSSMAG00000020150	ENSSAUG00010023359	ENSDLAG00005021971	-0.0123054	0.977743	0.189617	0.584165	0.279868	0.685751	0.272501	0.068702	0.415429	0.160805	0.562895	0.0088405
K09446	IRF5	IRF5	Interferon regulatory factor 5	ENSSMAG00000010470	ENSSAUG00010005695	ENSDLAG00005029555	0.272228	0.212618	0.399019	0.237652	0.808449	0.153143	0.222812	0.393533	0.877154	0.00370021	1.72244	3.2531e-08
K09447	IRF7	IRF7	interferon regulatory factor 7	ENSSMAG00000008566	ENSSAUG00010022492	ENSDLAG00005008784	2.65822	1.76744e-16	1.76477	0.00494949	1.8298	5.7867e-05	0.926931	0.00210654	-2.22311	0.0649322	0.818642	0.13312
K06250	OPN	SSP1	Secreted phosphoprotein 1	ENSSMAG00000013393	ENSSAUG00010017675	ENSDLAG00005024800	-0.00619944	0.997202	-0.64839	0.742246	-1.72095	0.0446136	0.262244	0.552809	-3.81425	0.00238413	-1.29613	0.0985715
K05410	TBK1	TBK1	TANK-binding kinase 1	ENSSMAG00000010611	ENSSAUG00010016611	ENSDLAG00005014011	0.258575	0.264585	0.0628276	0.893539	0.115481	0.826753	0.00334801	0.983733	0.346541	0.409607	0.63183	0.00118342
K03174	TRAF3	TRAF3	TNF receptor-associated factor 3	ENSSMAG00000002788	ENSSAUG00010025386	ENSDLAG00005019891	0.492087	0.235191	1.29128	2.75942e-07	0.461637	0.209316	0.521371	0.0176411	1.6868	1.9904e-09	1.14747	5.3271e-12
K05411	IRF3	IRF3	Interferon regulatory factor 3	ENSSMAG00000015932	ENSSAUG00010024935	ENSDLAG00005013577	1.80669	4.74504e-09	3.675	5.59553e-24	3.63489	2.46306e-15	2.20155	2.59383e-13	1.7811	3.33287e-08	2.49282	7.35033e-16
K03160	CD40	CD40	CD40 molecule, TNF receptor superfamily member 5	ENSSMAG00000019280	ENSSAUG00010003513	ENSDLAG00005027038	1.13174	0.00273603	1.28047	0.000132648	0.470133	0.440546	2.70832	3.61429e-24	2.23427	3.55622e-10	1.46501	2.25423e-08
K11219	TYK2	TYK2	tyrosine kinase 2	ENSSMAG00000004461	ENSSAUG00010009414	ENSDLAG00005020950	0.0255891	0.952219	0.710194	0.003491	0.35693	0.261816	0.195886	0.28727	0.00177542	0.996355	0.479272	0.00336561
K11220	STAT1	STAT1	signal transducer and activator of transcription 1-alpha/beta	ENSSMAG00000012718	ENSSAUG00010021056	ENSDLAG00005003574	1.56318	4.09789e-12	2.32161	7.96679e-32	2.40526	2.16678e-09	0.260993	0.261194	0.768425	0.0222782	0.860881	0.0571023
K11221	STAT2	STAT2	signal transducer and activator of transcription 2	ENSSMAG00000002288	ENSSAUG00010000471	ENSDLAG00005001935	1.40101	1.03412e-20	3.71029	7.06065e-58	1.6272	2.55949e-06	0.33714	0.105998	0.731625	0.00381376	1.16481	7.44466e-10
K04693	IRF9	IRF9	interferon regulatory factor 9	ENSSMAG00000007798	ENSSAUG00010024640	ENSDLAG00005000798	1.06332	3.36768e-11	0.37547	0.449683	1.28611	3.16439e-05	0.872904	9.886e-09	-0.646316	0.211012	0.26762	0.603418
K05416	MIG	CXCL9	C-X-C motif chemokine 9	ENSSMAG00000004695	ENSSAUG00010025332	ENSDLAG00005001192	1.45846	0.00332902	0.490205	0.659636	0.350411	0.930667	1.72013	2.1728e-15	1.36782	0.0567114	1.49316	0.278118
K12672	I-TAC	CXCL11	C-X-C motif chemokine 11-1-like	ENSSMAG00000012899	ENSSAUG00010011004	ENSDLAG00005031676	1.84191	2.68536e-05	2.69804	0.0140245	1.25787	0.5235	0.817482	0.022245	-0.245771	0.953088	-1.39913	NA

### Sheet: In vivo
Supplementary Table S12B. Genes in map TLR signaling pathway In vivo. *The Gene name ID represents the most common Ensembl gene name found across the species studied. Pathway: KO04620
							In Vivo: Stimulation with Poly I:C						In Vivo: Stimulation with Vibrio
							S. maximus		S. aurata		D. labrax		S. maximus		S. aurata		D. labrax
Symbol_KEGG	Symbol map KEGG	Gene name ID*	Description	S.maximus	S.aurata	D.labrax	Log2FC	Padj	Log2FC	Padj	Log2FC	Padj	Log2FC	Padj	Log2FC	Padj	Log2FC	Padj
K05398	TLR1	TLR1	Toll-like receptor 1	ENSSMAG00000002086	ENSSAUG00010019275	ENSDLAG00005005232	1.5695	0.012803	0.114987	0.934369	0.116475	0.72839	1.52829	0.00842655	0.00579184	0.997343	0.644021	0.0490768
K05399	LBP	LBP	BPI fold containing family C, like	ENSSMAG00000015055	ENSSAUG00010011515	ENSDLAG00005016879	0.598218	0.00785207	1.04696	0.000148793	0.796173	4.74673e-05	-0.428068	0.0664268	-0.0941238	0.949365	-0.308803	0.14345
K05401	TLR3	TLR3	Toll like receptor 3	ENSSMAG00000001352	ENSSAUG00010025539	ENSDLAG00005024688	0.0944758	0.789848	2.75172	1.59748e-23	0.724192	0.00831362	0.706339	0.0331413	0.268955	0.794127	-0.72788	0.0683815
K10168	TLR5	TLR5	Toll-like receptor 5	ENSSMAG00000003516	ENSSAUG00010010271	ENSDLAG00005015096	-2.58812	0.00230919	-1.58266	0.000311509	-0.865466	6.47749e-08	2.38677	0.00023123	-0.598362	0.46935	-1.18032	3.98356e-10
K10170	TLR7	TLR7	Toll-like receptor 7	ENSSMAG00000017362	ENSSAUG00010015548	ENSDLAG00005025394	0.54326	0.0471142	3.65222	8.23094e-12	1.4363	6.68907e-11	-0.117535	0.812545	-1.19695	0.352432	0.434371	0.0591576
K01371	CTSK	CTSK	Cathepsin K	ENSSMAG00000016710	ENSSAUG00010011634	ENSDLAG00005014479	1.46508	1.81204e-09	0.191644	0.886124	0.617945	0.0450934	1.5455	1.19948e-12	0.399842	0.451179	0.835522	0.00399556
K04392	RAC1	RAC1	Rac family small GTPase 1	ENSSMAG00000015387	ENSSAUG00010022837	ENSDLAG00005031284	0.704606	2.10204e-06	-0.147018	0.867563	0.774778	6.73423e-14	0.193907	0.187554	0.190052	0.75258	0.493437	5.66776e-05
K04427	TAK1	MAP3K7	Mitogen-activated protein kinase kinase kinase 7	ENSSMAG00000002251	ENSSAUG00010004684	ENSDLAG00005007772	-0.314493	0.00148181	-0.293556	0.378914	-0.0369829	0.766554	-0.257103	0.0414006	-0.154338	0.722565	-0.0169035	0.897117
K02580	p105/NFKB	NFKB1	Nuclear factor of kappa light polypeptide gene enhancer in B-cells 1	ENSSMAG00000005971	ENSSAUG00010005489	ENSDLAG00005019478	0.10344	0.395031	-0.0543222	0.932314	-0.159559	0.346946	-0.218104	0.0156093	-0.160742	0.693438	-0.0219434	0.906638
K04415	TPL2	MAP3K8	Mitogen-activated protein kinase kinase kinase 8	ENSSMAG00000003241	ENSSAUG00010025490	ENSDLAG00005031355	0.0257955	0.9323	0.228929	0.715912	0.0268434	0.924552	-0.0857956	0.810458	-0.310713	0.509692	-0.435443	0.0231406
K04433	MKK6	MAP2K6	mitogen-activated protein kinase kinase 6	ENSSMAG00000011391	ENSSAUG00010021058	ENSDLAG00005011166	-0.757119	0.0430772	-0.669185	0.743152	-1.07102	4.40769e-08	-0.348457	0.389628	-0.163987	0.957488	-1.44446	8.43714e-23
K04431	MKK7	MAP2K7	mitogen-activated protein kinase kinase 7	ENSSMAG00000016943	ENSSAUG00010021200	ENSDLAG00005023630	-0.120588	0.617356	-0.332099	0.58627	-0.698375	3.27164e-06	-0.0111023	0.973313	-0.457817	0.759316	-0.750369	1.65258e-07
K04519	IL-1B	IL-1B	Interleukin-1 beta	ENSSMAG00000012432	ENSSAUG00010019583	ENSDLAG00005021347	-2.09342	4.32085e-08	-2.15836	0.0373036	-0.0769422	0.958211	1.1629	0.0178173	-0.677384	0.288969	1.1367	0.256912
K05425	IL-12	IL-12	Interleukin-12 subunit beta	ENSSMAG00000002666	ENSSAUG00010011827	ENSDLAG00005001099	-0.794137	0.121148	-0.16268	0.964051	-2.28942	NA	0.920393	0.0339292	0.312267	0.928475	2.25422	0.0167954
K10030	IL-8	CXCL19	Chemokine (C-X-C motif) ligand 19	ENSSMAG00000037348	ENSSAUG00010013949	ENSDLAG00005011963	1.25602	0.000208102	1.37854	0.0369894	-0.606571	0.112459	1.12203	3.25278e-05	2.30007	0.0502877	0.784666	0.0535781
K12964	MIP-1B	MIP-1B	monocyte chemotactic protein 1B	ENSSMAG00000002348	ENSSAUG00010016197	ENSDLAG00005009793	-0.0821129	0.829932	-0.889314	0.0138679	-0.792244	0.0135701	0.925587	0.000285471	0.144732	0.905976	2.81731	5.4037e-18
K07211	IKKE	IKBKE	Inhibitor of nuclear factor kappa B kinase subunit epsilon	ENSSMAG00000005962	ENSSAUG00010006736	ENSDLAG00005000629	-0.302333	0.0499695	-0.366285	0.570965	-0.285083	0.180035	-0.191138	0.261395	-0.252467	0.71552	-0.392421	0.0749412
K05410	TBK1	TBK1	TANK-binding kinase 1	ENSSMAG00000010611	ENSSAUG00010016611	ENSDLAG00005014011	0.371771	0.00291613	0.141562	0.781548	-0.169297	0.0247546	-0.0261146	0.892946	-0.102201	0.863416	-0.228194	0.00223359
K05411	IRF3	IRF3	Interferon regulatory factor 3	ENSSMAG00000015932	ENSSAUG00010024935	ENSDLAG00005013577	0.561342	0.207805	4.25128	2.1096e-46	5.14312	1.68682e-73	-0.508146	0.384488	0.110219	0.936292	0.773939	0.0428976
K03160	CD40	CD40	CD40 molecule, TNF receptor superfamily member 5	ENSSMAG00000019280	ENSSAUG00010003513	ENSDLAG00005027038	0.684784	0.00720197	1.0831	5.26793e-05	0.207738	0.372802	-0.157751	0.579686	0.124492	0.880253	0.277595	0.233064
K11217	JAK1	JAK1	Tyrosine-protein kinase	ENSSMAG00000020659	ENSSAUG00010010552	ENSDLAG00005025117	0.857656	1.32034e-07	0.25858	0.665459	0.0367764	0.723606	0.105319	0.600513	-0.219474	0.721939	0.0339157	0.776095
K11220	STAT1	STAT1	signal transducer and activator of transcription 1-alpha/beta	ENSSMAG00000012718	ENSSAUG00010021056	ENSDLAG00005003574	0.796586	0.0450887	2.49965	8.04221e-41	2.31792	7.87598e-12	-0.526072	0.256142	0.103885	0.875925	-0.1258	0.786028
K11221	STAT2	STAT2	signal transducer and activator of transcription 2	ENSSMAG00000002288	ENSSAUG00010000471	ENSDLAG00005001935	0.374177	0.256716	3.27321	4.5549e-62	2.67156	3.26259e-100	-0.50748	0.222136	-0.253197	0.648579	0.345311	0.00398452
K04693	IRF9	IRF9	interferon regulatory factor 9	ENSSMAG00000007798	ENSSAUG00010024640	ENSDLAG00005000798	1.00164	0.000165506	2.04952	2.87248e-17	0.757753	0.00447169	-0.201563	0.44306	0.518972	0.455607	-0.223228	0.473214
K05416	MIG	CXCL9	C-X-C motif chemokine 9	ENSSMAG00000004695	ENSSAUG00010025332	ENSDLAG00005001192	0.515009	0.106434	0.0193666	0.991115	-0.131515	0.757354	0.276865	0.469856	0.864717	0.0145664	0.87001	0.00293414
K04733	IRAK4	IRAK4	Interleukin-1 receptor-associated kinase 4	ENSSMAG00000007871	ENSSAUG00010024737	ENSDLAG00005014882	0.0269259	0.853437	-0.104817	0.835855	-0.187675	0.225713	-0.0146026	0.955978	-0.0757462	0.930224	-0.344633	0.00463233
K05402	TOLLIP	TOLLIP	Toll interacting protein	ENSSMAG00000024223	ENSSAUG00010005236	ENSDLAG00005029302	-0.183685	0.0729823	0.17131	0.863295	0.228723	0.00380836	0.0591981	0.728988	0.0866622	0.951037	0.225807	0.0019109
K02861	RIP1	RIPK1	Receptor (TNFRSF)-interacting serine-threonine kinase 1, like	ENSSMAG00000020150	ENSSAUG00010023359	ENSDLAG00005021971	0.103307	0.262968	-0.185754	0.735595	-0.250102	0.0790872	-0.114945	0.182956	-0.170147	0.76303	-0.417004	1.7773e-06

### Sheet: Poly IC
Supplementary Table S12A. Genes in map TLR signaling pathway Poly IC *The Gene name ID represents the most common Ensembl gene name found across the species studied. Pathway: KO04620
							In Vitro: Stimulation with Poly I:C						In Vivo: Stimulation with Poly I:C
							S. maximus		S. aurata		D. labrax		S. maximus		S. aurata		D. labrax
Symbol KEGG	Symbol map KEGG	Gene name ID*	Description	S.maximus	S.aurata	D.labrax	Log2FC	Padj	Log2FC	Padj	Log2FC	Padj	Log2FC	Padj	Log2FC	Padj	Log2FC	Padj
K05398	TLR1	TLR1	Toll-like receptor 1	ENSSMAG00000002086	ENSSAUG00010019275	ENSDLAG00005005232	-0.498851	0.728308	0.462811	0.492777	0.0208674	0.991567	1.5695	0.012803	0.114987	0.934369	0.116475	0.72839
K05399	LBP	LBP	BPI fold containing family C, like	ENSSMAG00000015055	ENSSAUG00010011515	ENSDLAG00005016879	2.35192	2.97873e-13	1.33005	0.000858547	1.1336	0.0248539	0.598218	0.00785207	1.04696	0.000148793	0.796173	4.74673e-05
K05401	TLR3	TLR3	Toll like receptor 3	ENSSMAG00000001352	ENSSAUG00010025539	ENSDLAG00005024688	-0.571554	0.104506	2.1735	1.83067e-17	0.0639058	0.976315	0.0944758	0.789848	2.75172	1.59748e-23	0.724192	0.00831362
K10168	TLR5	TLR5	Toll-like receptor 5	ENSSMAG00000003516	ENSSAUG00010010271	ENSDLAG00005015096	0.349858	0.852901	1.26672	0.00650515	0.182807	0.921239	-2.58812	0.00230919	-1.58266	0.000311509	-0.865466	6.47749e-08
K10170	TLR7	TLR7	Toll-like receptor 7	ENSSMAG00000017362	ENSSAUG00010015548	ENSDLAG00005025394	0.678039	0.0541365	2.02619	0.0102136	1.34896	0.00547226	0.54326	0.0471142	3.65222	8.23094e-12	1.4363	6.68907e-11
K01371	CTSK	CTSK	Cathepsin K	ENSSMAG00000016710	ENSSAUG00010011634	ENSDLAG00005014479	0.125862	0.741567	-0.08759	0.921296	1.15129	0.207474	1.46508	1.81204e-09	0.191644	0.886124	0.617945	0.0450934
K00922	PI3K	PI3KCA	Phosphatidylinositol 3-kinase catalytic subunit type 3 a	ENSSMAG00000019551	ENSSAUG00010001967	ENSDLAG00005006577	-0.0862326	0.89402	-1.01473	0.0391707	-0.220485	0.895915	-0.293709	0.16077	-0.0271811	0.983236	-0.255741	0.0706962
K03175	TRAF6	TRAF6	TNF receptor-associated factor 6	ENSSMAG00000008957	ENSSAUG00010023857	ENSDLAG00005023002	0.139981	0.641616	0.997648	0.00350297	0.279076	0.762209	0.296972	0.00354253	0.452754	0.00767877	-0.0955248	0.419512
K04403	TAB1	TAB1/MAP3K7IP1	TGF-beta activated kinase 1 (MAP3K7) binding protein 1	ENSSMAG00000021168	ENSSAUG00010013343	ENSDLAG00005002041	-0.00275221	0.994422	-0.621946	0.00272104	-0.0535348	0.944606	0.00635787	0.973442	0.0504275	0.949054	-0.16085	0.330597
K04427	TAK1	MAP3K7	Mitogen-activated protein kinase kinase kinase 7	ENSSMAG00000002251	ENSSAUG00010004684	ENSDLAG00005007772	-0.00275617	0.993437	-0.323704	0.207418	0.0543362	0.946433	-0.314493	0.00148181	-0.293556	0.378914	-0.0369829	0.766554
K04415	Tpl2	MAP3K8	Mitogen-activated protein kinase kinase kinase 8	ENSSMAG00000003241	ENSSAUG00010025490	ENSDLAG00005031355	0.452366	0.424752	1.66328	1.28055e-06	0.705066	0.494509	0.0257955	0.9323	0.228929	0.715912	0.0268434	0.924552
K04433	MKK6	MAP2K6	mitogen-activated protein kinase kinase 6	ENSSMAG00000011391	ENSSAUG00010021058	ENSDLAG00005011166	-0.647356	0.149859	-2.29138	0.000104009	-1.21105	0.235876	-0.757119	0.0430772	-0.669185	0.743152	-1.07102	4.40769e-08
K04431	MKK7	MAP2K7	mitogen-activated protein kinase kinase 7	ENSSMAG00000016943	ENSSAUG00010021200	ENSDLAG00005023630	-0.075707	0.877666	-0.885417	0.277594	-0.0876359	0.936551	-0.120588	0.617356	-0.332099	0.58627	-0.698375	3.27164e-06
K04441	P38	MAPK12a	Mitogen-activated protein kinase 12a	ENSSMAG00000010338	ENSSAUG00010000736	ENSDLAG00005021528	-0.194884	0.55175	-1.05883	0.00376673	-0.406268	0.589329	-0.156172	0.402433	0.080074	0.973194	-0.201463	0.311564
K04448	AP-1	JUN	Transcription factor Jun	ENSSMAG00000017536	ENSSAUG00010009287	ENSDLAG00005033168	0.69004	0.666939	0.995117	0.00481075	0.480852	0.180864	-0.691846	0.0467429	-0.701663	0.237976	0.874793	0.255426
K04519	IL-1B	IL-1B	Interleukin-1 beta	ENSSMAG00000012432	ENSSAUG00010019583	ENSDLAG00005021347	0.53297	0.777546	8.36577	1.21793e-15	1.52889	0.278444	-2.09342	4.32085e-08	-2.15836	0.0373036	-0.0769422	0.958211
K05425	IL-12	IL-12	Interleukin-12 subunit beta	ENSSMAG00000002666	ENSSAUG00010011827	ENSDLAG00005001099	0.716064	0.8368	1.28879	0.040365	2.49467	0.0499533	-0.794137	0.121148	-0.16268	0.964051	-2.28942	0.151968
K10030	IL-8	CXCL19	Chemokine (C-X-C motif) ligand 19	ENSSMAG00000037348	ENSSAUG00010013949	ENSDLAG00005011963	0.680446	0.00145723	2.65044	0.0624711	1.9535	0.0737945	1.25602	0.000208102	1.37854	0.0369894	-0.606571	0.112459
K12964	MIP-1B	MIP-1B	monocyte chemotactic protein 1B	ENSSMAG00000002348	ENSSAUG00010016197	ENSDLAG00005009793	0.64952	0.647981	3.55244	1.81703e-17	1.83064	0.00058678	-0.0821129	0.829932	-0.889314	0.0138679	-0.792244	0.0135701
K07211	IKKE	IKBKE	Inhibitor of nuclear factor kappa B kinase subunit epsilon	ENSSMAG00000005962	ENSSAUG00010006736	ENSDLAG00005000629	0.0861799	0.840842	-0.156079	0.646846	0.0214873	0.989506	-0.302333	0.0499695	-0.366285	0.570965	-0.285083	0.180035
K09447	IRF7	IRF7	interferon regulatory factor 7	ENSSMAG00000008566	ENSSAUG00010022492	ENSDLAG00005008784	2.65822	1.76744e-16	1.76477	0.00494949	1.8298	5.7867e-05	-0.452742	0.314952	3.04323	6.13802e-18	0.819212	1.77388e-06
K06250	OPN	SSP1	Secreted phosphoprotein 1	ENSSMAG00000013393	ENSSAUG00010017675	ENSDLAG00005024800	-0.00619944	0.997202	-0.64839	0.742246	-1.72095	0.0446136	-0.767992	0.563	0.398908	0.899568	-0.745049	0.740255
K03174	TRAF3	TRAF3	TNF receptor-associated factor 3	ENSSMAG00000002788	ENSSAUG00010025386	ENSDLAG00005019891	0.492087	0.235191	1.29128	2.75942e-07	0.461637	0.209316	0.154841	0.281799	0.133738	0.772367	-0.431752	0.000122977
K05411	IRF3	IRF3	Interferon regulatory factor 3	ENSSMAG00000015932	ENSSAUG00010024935	ENSDLAG00005013577	1.80669	4.74504e-09	3.675	5.59553e-24	3.63489	2.46306e-15	0.561342	0.207805	4.25128	2.1096e-46	5.14312	1.68682e-73
K03160	CD40	CD40	CD40 molecule, TNF receptor superfamily member 5	ENSSMAG00000019280	ENSSAUG00010003513	ENSDLAG00005027038	1.13174	0.00273603	1.28047	0.000132648	0.470133	0.440546	0.684784	0.00720197	1.0831	5.26793e-05	0.207738	0.372802
K11219	TYK2	TYK2	tyrosine kinase 2	ENSSMAG00000004461	ENSSAUG00010009414	ENSDLAG00005020950	0.0255891	0.952219	0.710194	0.003491	0.35693	0.261816	0.0848012	0.542825	-0.211868	0.324462	-0.334166	0.00196309
K11217	JAK1	JAK1	Tyrosine-protein kinase	ENSSMAG00000020659	ENSSAUG00010010552	ENSDLAG00005025117	0.134553	0.621211	0.265866	0.472831	0.412405	0.36267	0.857656	1.32034e-07	0.25858	0.665459	0.0367764	0.723606
K11220	STAT1	STAT1	signal transducer and activator of transcription 1-alpha/beta	ENSSMAG00000012718	ENSSAUG00010021056	ENSDLAG00005003574	1.56318	4.09789e-12	2.32161	7.96679e-32	2.40526	2.16678e-09	0.796586	0.0450887	2.49965	8.04221e-41	2.31792	7.87598e-12
K11221	STAT2	STAT2	signal transducer and activator of transcription 2	ENSSMAG00000002288	ENSSAUG00010000471	ENSDLAG00005001935	1.40101	1.03412e-20	3.71029	7.06065e-58	1.6272	2.55949e-06	0.374177	0.256716	3.27321	4.5549e-62	2.67156	3.26259e-100
K04693	IRF9	IRF9	interferon regulatory factor 9	ENSSMAG00000007798	ENSSAUG00010024640	ENSDLAG00005000798	1.06332	3.36768e-11	0.37547	0.449683	1.28611	3.16439e-05	1.00164	0.000165506	2.04952	2.87248e-17	0.757753	0.00447169
K05416	MIG	CXCL9	C-X-C motif chemokine 9	ENSSMAG00000004695	ENSSAUG00010025332	ENSDLAG00005001192	1.45846	0.00332902	0.490205	0.659636	0.350411	0.930667	0.515009	0.106434	0.0193666	0.991115	-0.131515	0.757354
K12672	I-TAC	CXCL11	C-X-C motif chemokine 11-1-like	ENSSMAG00000012899	ENSSAUG00010011004	ENSDLAG00005031676	1.84191	2.68536e-05	2.69804	0.0140245	1.25787	0.5235	3.17102	6.43799e-07	0.955957	0.272252	-0.772005	0.0950944

### Sheet: Vibrio
Supplementary Table S12A. Genes in map TLR signaling pathway Vibrio *The Gene name ID represents the most common Ensembl gene name found across the species studied. Pathway: KO04620
							In Vitro: Stimulation with Vibrio						In Vivo: Stimulation with Vibrio
							S. maximus		S. aurata		D. labrax		S. maximus		S. aurata		D. labrax
Symbol KEGG	Symbol map KEGG	Gene name ID*	Description	S.maximus	S.aurata	D.labrax	Log2FC	Padj	Log2FC	Padj	Log2FC	Padj	Log2FC	Padj	Log2FC	Padj	Log2FC	Padj
K05398	TLR1	TLR1	Toll-like receptor 1	ENSSMAG00000002086	ENSSAUG00010019275	ENSDLAG00005005232	-0.701582	0.210282	-2.7781	0.0149379	-2.95348	3.16954e-09	1.52829	0.00842655	0.00579184	0.997343	0.644021	0.0490768
K10159	TLR2	TLR2	Toll-like receptor 2	ENSSMAG00000016802	ENSSAUG00010006061	ENSDLAG00005003158	-0.626049	0.00216067	-2.46938	1.39443e-08	-1.0235	0.060528	-0.0658095	0.877668	-0.806304	0.0217118	0.211126	0.603204
K05399	LBP	LBP	BPI fold containing family C, like	ENSSMAG00000015055	ENSSAUG00010011515	ENSDLAG00005016879	-0.858878	0.00743022	-1.52847	3.93958e-05	-1.79605	1.43574e-07	-0.428068	0.0664268	-0.0941238	0.949365	-0.308803	0.14345
K10170	TLR7	TLR7	Toll-like receptor 7	ENSSMAG00000017362	ENSSAUG00010015548	ENSDLAG00005025394	-0.992647	5.4435e-05	-3.40856	0.00449647	-0.590677	0.0460026	-0.117535	0.812545	-1.19695	0.352432	0.434371	0.0591576
K01371	CTSK	CTSK	Cathepsin K	ENSSMAG00000016710	ENSSAUG00010011634	ENSDLAG00005014479	0.244969	0.268982	2.17681	2.04138e-09	4.40343	2.50247e-23	1.5455	1.19948e-12	0.399842	0.451179	0.835522	0.00399556
K04392	RAC1	RAC1	Rac family small GTPase 1	ENSSMAG00000015387	ENSSAUG00010022837	ENSDLAG00005031284	-0.01369	0.92493	0.11882	0.732197	0.943694	6.140095e	0.193907	0.187554	0.190052	0.75258	0.493437	5.66776e-05
K00922	PI3K	PI3KCA	Phosphatidylinositol 3-kinase catalytic subunit type 3 a	ENSSMAG00000019551	ENSSAUG00010001967	ENSDLAG00005006577	-0.345216	0.096663	-1.64072	0.0632681	-3.47465	1.66514e-16	-0.144292	0.435107	-1.52602	6.07425e-06	0.0365067	0.869072
K05403	TIRAP	TIRAP	Toll-interleukin 1 receptor (TIR) domain containing adaptor protein	ENSSMAG00000025411	ENSSAUG00010009902	ENSDLAG00005033575	-0.487892	0.030194	-0.0664036	0.964925	-0.264006	0.627861	0.0812547	0.840322	-0.315275	0.602395	-0.139782	0.555331
K04733	IRAK4	IRAK4	Interleukin-1 receptor-associated kinase 4	ENSSMAG00000007871	ENSSAUG00010024737	ENSDLAG00005014882	0.0899975	0.731077	0.629533	0.0646942	1.15293	0.000279253	-0.0146026	0.955978	-0.0757462	0.930224	-0.344633	0.00463233
K03175	TRAF6	TRAF6	TNF receptor-associated factor 6	ENSSMAG00000008957	ENSSAUG00010023857	ENSDLAG00005023002	0.285104	0.0426163	0.404861	0.337936	0.185323	0.559675	-0.00863631	0.959908	0.416139	0.265211	-0.216537	0.129899
K04403	TAB1	TAB1/MAP3K7IP1	TGF-beta activated kinase 1 (MAP3K7) binding protein 1	ENSSMAG00000021168	ENSSAUG00010013343	ENSDLAG00005002041	-0.390858	0.016684	-0.416004	0.178276	-0.51925	0.0188501	0.0585527	0.773557	-0.130657	0.821693	-0.209575	0.176477
K04404	TAB2	TAB2/MAP3K7IP2	TGF-beta activated kinase 1 (MAP3K7) binding protein 2	ENSSMAG00000017608	ENSSAUG00010003025	ENSDLAG00005014000	-1.39946	1.59509e-15	-1.11616	0.000881183	-0.644725	0.0309989	-0.289037	0.034585	0.172356	0.802299	-0.318005	0.0123884
K04734	IkBα	NFKBIA	NF-kappa-B inhibitor alpha	ENSSMAG00000037647	ENSSAUG00010021474	ENSDLAG00005023269	1.25998	6.49146e-06	1.44363	3.23453e-07	2.08889	4.57987e-12	-0.0555602	0.836155	-0.0473452	0.957198	0.3683	0.104036
K04427	TAK1	MAP3K7	Mitogen-activated protein kinase kinase kinase 7	ENSSMAG00000002251	ENSSAUG00010004684	ENSDLAG00005007772	-0.840791	9.97517e-09	-0.240135	0.556953	0.0474838	0.843622	-0.257103	0.0414006	-0.154338	0.722565	-0.0169035	0.897117
K02580	p105/NFKB	NFKB1	Nuclear factor of kappa light polypeptide gene enhancer in B-cells 1	ENSSMAG00000005971	ENSSAUG00010005489	ENSDLAG00005019478	-0.486282	0.00215635	-0.173494	0.632945	0.0545133	0.925295	-0.218104	0.0156093	-0.160742	0.693438	-0.0219434	0.906638
K04415	Tpl2	MAP3K8	Mitogen-activated protein kinase kinase kinase 8	ENSSMAG00000003241	ENSSAUG00010025490	ENSDLAG00005031355	-0.180992	0.591238	0.61463	0.06742	0.163568	0.774203	-0.0857956	0.810458	-0.310713	0.509692	-0.435443	0.0231406
K04371	ERK	ERK	Mitogen-activated protein kinase	ENSSMAG00000009704	ENSSAUG00010003878	ENSDLAG00005024940	-1.9091	1.10115e-15	-0.565953	0.439423	-0.958322	3.56364e-05	0.108963	0.457759	-0.199813	0.806697	-0.271299	0.200619
K04433	MKK6	MAP2K6	mitogen-activated protein kinase kinase 6	ENSSMAG00000011391	ENSSAUG00010021058	ENSDLAG00005011166	-4.08488	8.51657e-29	-0.946809	0.137587	-3.28448	1.69878e-10	-0.348457	0.389628	-0.163987	0.957488	-1.44446	8.43714e-23
K04431	MKK7	MAP2K7	mitogen-activated protein kinase kinase 7	ENSSMAG00000016943	ENSSAUG00010021200	ENSDLAG00005023630	-0.193505	0.386449	-0.497664	0.780972	-1.05073	0.0243883	-0.0111023	0.973313	-0.457817	0.759316	-0.750369	1.65258e-07
K04441	P38	MAPK12a	Mitogen-activated protein kinase 12a	ENSSMAG00000010338	ENSSAUG00010000736	ENSDLAG00005021528	-0.714278	5.13069e-06	-1.61994	1.28767e-06	-0.0844251	0.80139	0.114535	0.579789	0.371456	0.605862	0.0531791	0.849239
K04448	AP-1	JUN	Transcription factor Jun	ENSSMAG00000017536	ENSSAUG00010009287	ENSDLAG00005033168	0.582467	0.221657	0.194121	0.631163	2.38992	2.84925e-16	-0.368661	0.357159	-0.470479	0.534038	-0.334381	0.518928
K04519	IL-1B	IL-1B	Interleukin-1 beta	ENSSMAG00000012432	ENSSAUG00010019583	ENSDLAG00005021347	0.855515	0.350376	8.36934	1.63023e-18	4.58357	1.89833e-13	1.1629	0.0178173	-0.677384	0.288969	1.1367	0.256912
K05425	IL-12	IL-12	Interleukin-12 subunit beta	ENSSMAG00000002666	ENSSAUG00010011827	ENSDLAG00005001099	2.4058	0.0218619	4.47902		5.98621	1.63304e-20	0.920393	0.0339292	0.312267	0.928475	2.25422	0.0167954
K10030	IL-8	CXCL19	Chemokine (C-X-C motif) ligand 19	ENSSMAG00000037348	ENSSAUG00010013949	ENSDLAG00005011963	1.81231	3.19627e-07	8.00054	5.19981e-24	5.88231	7.89937e-22	1.12203	3.25278e-05	2.30007	0.0502877	0.784666	0.0535781
K12964	MIP-1B	MIP-1B	monocyte chemotactic protein 1B	ENSSMAG00000002348	ENSSAUG00010016197	ENSDLAG00005009793	4.63916	1.26811e-19	4.21582	6.39243e-24	4.17113	2.91027e-23	0.925587	0.000285471	0.144732	0.905976	2.81731	5.4037e-18
K02861	RIP1	RIPK1	Receptor (TNFRSF)-interacting serine-threonine kinase 1, like	ENSSMAG00000020150	ENSSAUG00010023359	ENSDLAG00005021971	0.272501	0.068702	0.415429	0.160805	0.562895	0.0088405	-0.114954	0.190482	-0.170107	0.772258	-0.416977	2.62825e-06
K09446	IRF5	IRF5	Interferon regulatory factor 5	ENSSMAG00000010470	ENSSAUG00010005695	ENSDLAG00005029555	0.222812	0.393533	0.877154	0.00370021	1.72244	3.2531e-08	-0.130018	0.420085	-0.0535208	0.95922	-0.159645	0.399221
K05410	TBK1	TBK1	TANK-binding kinase 1	ENSSMAG00000010611	ENSSAUG00010016611	ENSDLAG00005014011	0.00334801	0.983733	0.346541	0.409607	0.63183	0.00118342	-0.0261146	0.892946	-0.102201	0.863416	-0.228194	0.00223359
K03174	TRAF3	TRAF3	TNF receptor-associated factor 3	ENSSMAG00000002788	ENSSAUG00010025386	ENSDLAG00005019891	0.521371	0.0176411	1.6868	1.9904e-09	1.14747	5.3271e-12	-0.0134889	0.961243	-0.0883919	0.914109	-0.162645	0.214036
K05411	IRF3	IRF3	Interferon regulatory factor 3	ENSSMAG00000015932	ENSSAUG00010024935	ENSDLAG00005013577	2.20155	2.59383e-13	1.7811	3.33287e-08	2.49282	7.35033e-16	-0.508146	0.384488	0.110219	0.936292	0.773939	0.0428976
K03160	CD40	CD40	CD40 molecule, TNF receptor superfamily member 5	ENSSMAG00000019280	ENSSAUG00010003513	ENSDLAG00005027038	2.70832	3.61429e-24	2.23427	3.55622e-10	1.46501	2.25423e-08	-0.157751	0.579686	0.124492	0.880253	0.277595	0.233064
K11219	TYK2	TYK2	tyrosine kinase 2	ENSSMAG00000004461	ENSSAUG00010009414	ENSDLAG00005020950	0.195886	0.28727	0.00177542	0.996355	0.479272	0.00336561	-0.00436342	0.98472	-0.355011	0.124043	-0.158313	0.146949
K11220	STAT1	STAT1	signal transducer and activator of transcription 1-alpha/beta	ENSSMAG00000012718	ENSSAUG00010021056	ENSDLAG00005003574	0.260993	0.261194	0.768425	0.0222782	0.860881	0.0571023	-0.526072	0.256142	0.103885	0.875925	-0.1258	0.786028
K11221	STAT2	STAT2	signal transducer and activator of transcription 2	ENSSMAG00000002288	ENSSAUG00010000471	ENSDLAG00005001935	0.33714	0.105998	0.731625	0.00381376	1.16481	7.44466e-10	-0.50748	0.222136	-0.253197	0.648579	0.345311	0.00398452
K05416	MIG	CXCL9	C-X-C motif chemokine 9	ENSSMAG00000004695	ENSSAUG00010025332	ENSDLAG00005001192	1.72013	2.1728e-15	1.36782	0.0567114	1.49316	0.278118	0.276865	0.469856	0.864717	0.0145664	0.87001	0.00293414
K04733	IRAK4	IRAK4	Interleukin-1 receptor-associated kinase 4	ENSSMAG00000007871	ENSSAUG00010024737	ENSDLAG00005014882	0.0899975	0.731077	0.629533	0.0646942	1.15293	0.000279253	-0.0146026	0.955978	-0.0757462	0.930224	-0.344633	0.00463233
K02861	RIP1	RIPK1	Receptor (TNFRSF)-interacting serine-threonine kinase 1, like	ENSSMAG00000020150	ENSSAUG00010023359	ENSDLAG00005021971	0.272501	0.068702	0.415429	0.160805	0.562895	0.0088405	-0.114945	0.182956	-0.170147	0.76303	-0.417004	1.7773e-06
